# Green leaf volatiles co-opt proteins involved in molecular pattern signaling in plant cells

**DOI:** 10.1101/2022.10.15.512371

**Authors:** Sasimonthakan Tanarsuwongkul, Kirsten Fisher, B. Todd Mullis, Jamie Roberts, Harshita Negi, Qiang Wang, Johannes W. Stratmann

## Abstract

The green leaf volatiles (GLVs) *Z*-3-hexen-1-ol and *Z*-3-hexenyl acetate are airborne infochemicals released from damaged plant tissues that prime defenses against herbivores and pathogens in receiver plants. They are conceptually similar to well-known damage-associated molecular patterns (DAMPs), but little is known about their mechanism of action. Using tomato cell cultures, we found that rapid responses to the two GLVs and the polypeptide DAMP systemin showed a significant overlap but also GLV-specific patterns. Within five minutes, GLVs induced changes in MAPK activity and proton-fluxes as well as rapid and massive changes in the phosphorylation status of proteins. Many of these proteins are involved in reprogramming the proteome from cellular homeostasis to stress and include pattern recognition receptors, a receptor-like cytoplasmic kinase, MAPK cascade components, calcium signaling proteins, and transcriptional regulators, all of which are also components of DAMP signaling pathways. This phosphoproteome may represent an early priming state that enables plants to respond forcefully to a subsequent stress signal.
