## Supplemental Table 3 for "Green leaf volatiles co-opt proteins involved in molecular pattern signaling in plant cells"

### Sheet: Upregurated in 3 treatment
Supplementary Table 3. GO-categories for proteins phosphorylated in response to systemin, Z3-HOL, and Z3-HAC. P:biological pathway; F: molecular function; C: cellular compartment.
Accession	Description	Modifications	Abundance ratio			GO terms
			Systemin	Z3-HOL	Z3-HAC
Solyc03g008010.2.1	PPPDE peptidase domain-containing protein 1	Phospho [S187(100)]	15.8348	5.24392	1.95347	P:protein deubiquitination; F:deubiquitinase activity; F:peptidase activity
Solyc03g025360.2.1	Protein serine/threonine kinase	Phospho [S318(99); S322(100)]	2.32682	2.13046	2.05967	P:protein phosphorylation; F:protein kinase activity; F:ATP binding
Solyc03g083070.1.1	Vesicle-associated membrane protein 7B	Phospho [S136(92.5)]	3.7065	2.07907	2.06107	C:integral component of membrane
Solyc10g006760.2.1	Universal stress protein (Usp)	Phospho [T39(99.6)]	5.19698	4.31375	2.09188
Solyc01g107880.2.1	Membrane-associated ring finger 6	Phospho [S33(84.3)]	100	2.92621	2.11129	P:response to water deprivation; P:wax biosynthetic process; P:cutin biosynthetic process; P:suberin biosynthetic process; P:ubiquitin-dependent ERAD pathway; P:cuticle development; P:positive regulation of isopentenyl diphosphate biosynthetic process, mevalonate pathway; F:zinc ion binding; C:integral component of endoplasmic reticulum membrane
Solyc07g045170.2.1	184 (Fragment)	Phospho [S155(100); S292(98.6)]	13.9755	2.72858	2.12693
Solyc10g008280.2.1	Cell division protein kinase 13	Phospho [T270(90.7)]	100	3.24834	2.17015	P:positive regulation of transcription elongation from RNA polymerase II promoter; P:regulation of cell cycle; P:phosphorylation of RNA polymerase II C-terminal domain; P:protein phosphorylation; F:protein kinase activity; F:cyclin-dependent protein serine/threonine kinase activity; F:ATP binding; F:RNA polymerase II CTD heptapeptide repeat kinase activity; C:cyclin-dependent protein kinase holoe…
Solyc01g090480.2.1	Nucleic acid binding protein	Phospho [S62(100)]	2.72714	2.29346	2.17592	P:regulation of gene expression; F:nucleic acid binding; F:RNA binding; F:mRNA binding; C:nucleus; C:cytoplasm
Solyc10g081850.1.1	Syntaxin	Acetyl [N-Term]; Phospho [S8(100); S18(99.9)]	2.47679	3.42825	2.22421	P:intracellular protein transport; P:vesicle-mediated transport; P:exocytosis; P:vesicle fusion; P:vesicle docking; F:SNARE binding; F:SNAP receptor activity; C:membrane; C:plasma membrane; C:endomembrane system; C:integral component of membrane; C:SNARE complex
Solyc11g012090.1.1	Unknown Protein	Phospho [S88(100)]	100	2.0265	2.24215
Solyc03g117020.2.1	Stromal cell-derived factor 2	Phospho [S111(100)]	5.03779	2.59772	2.26711
Solyc01g097640.2.1	Ribosome biogenesis protein BMS1 homolog	Phospho [S609(100)]	2.08206	2.032	2.34437	P:maturation of SSU-rRNA from tricistronic rRNA transcript (SSU-rRNA, 5.8S rRNA, LSU-rRNA); P:endonucleolytic cleavage of tricistronic rRNA transcript (SSU-rRNA, 5.8S rRNA, LSU-rRNA); P:ribosome biogenesis; F:GTPase activity; F:GTP binding; F:U3 snoRNA binding; C:nucleolus; C:nucleolus; C:90S preribosome
Solyc11g008700.1.1	Splicing factor U2AF-associated protein	Phospho [T142(99.2)]	2.39094	2.11583	2.47864	P:mRNA splicing, via spliceosome; F:nucleic acid binding; F:RNA binding; C:U2-type spliceosomal complex; C:U2 snRNP
Solyc11g007960.1.1	Kelch domain-containing protein 3	Phospho [S374(96.5)]	100	3.30349	2.49613	F:protein binding; C:integral component of membrane
Solyc01g080240.2.1	Mitogen-activated protein kinase 16	Phospho [T187(100); Y189(91.5)]	100	2.01261	2.50122	P:MAPK cascade; P:protein phosphorylation; F:protein kinase activity; F:MAP kinase activity; F:ATP binding; C:nucleus; C:cytoplasm
Solyc06g036080.2.1	Protein serine/threonine kinase	Phospho [S342(99); S346(100); S360(100); T364(100)]	2.32682	2.47375	2.53398	P:protein phosphorylation; F:protein kinase activity; F:ATP binding
Solyc01g098180.2.1	Translation initiation factor eIF-2B subunit epsilon	Phospho [S443(98.9)]	2.43343	1.97817	2.65	P:biosynthetic process; P:translational initiation; P:regulation of catalytic activity; F:protein binding; F:guanyl-nucleotide exchange factor activity; F:nucleotidyltransferase activity; F:translation initiation factor binding; F:translation initiation factor activity; C:eukaryotic translation initiation factor 2B complex; C:chloroplast
Solyc08g016070.1.1	Dedicator of cytokinesis 11	Phospho [S388(100)]	100	3.13588	2.68448	P:signal transduction; P:small GTPase mediated signal transduction; P:positive regulation of GTPase activity; F:guanyl-nucleotide exchange factor activity
Solyc05g014200.2.1	Myosin-like protein	Phospho [T1209(92.3)]	100	2.86458	2.68973	P:vacuolar transport; P:response to salt stress; P:circumnutation; P:root development; C:trans-Golgi network membrane
Solyc01g100570.2.1	Nucleolar protein	Phospho [S494(100)]	2.85769	1.95028	2.76526	P:ribosome biogenesis; F:snoRNA binding; C:nucleolus; C:box C/D RNP complex; C:small-subunit processome
Solyc01g096710.2.1	Nuclear transcription factor Y subunit C-1	Phospho [S113(100); S230(100)]	18.1953	3.48143	2.82471	F:protein heterodimerization activity; C:nucleus
Solyc12g043120.1.1	Heat shock protein 4	Phospho [S815(98.5)]	6.77021	2.42064	2.84002	P:protein folding; F:ATP binding; F:ATP hydrolysis activity; F:ATP-dependent protein folding chaperone; C:nucleus; C:endoplasmic reticulum lumen; C:cytosol
Solyc02g082280.2.1	Genomic DNA chromosome 5 TAC clone K2A18	Phospho [S803(100)]	14.2598	4.59506	2.8702	P:Golgi to endosome transport; C:Golgi apparatus; C:cytosol
Solyc04g071860.2.1	Palmitoyltransferase AKR1	Phospho [S372(100)]	4.24157	3.46655	2.91084	P:protein targeting to membrane; P:peptidyl-L-cysteine S-palmitoylation; F:palmitoyltransferase activity; F:protein-cysteine S-palmitoyltransferase activity; C:endoplasmic reticulum; C:Golgi apparatus; C:integral component of membrane
Solyc03g117420.2.1	Leucine-rich repeat family protein	Phospho [S17(100)]	13.6936	3.46869	2.96377	P:immune response; P:SCF-dependent proteasomal ubiquitin-dependent protein catabolic process; P:defense response to other organism; F:protein binding; C:SCF ubiquitin ligase complex
Solyc04g039950.2.1	Mediator of RNA polymerase II transcription subunit 13	Phospho [S1080(99.7)]	100	2.49688	3.02117	P:regulation of transcription by RNA polymerase II; F:transcription coregulator activity; C:mediator complex
Solyc03g063890.1.1	&aposchromo&apos domain containing protein	Phospho [T94(100)]	5.3406	2.37833	3.08364
Solyc11g020560.1.1	Pol polyprotein	Phospho [T62(100)]	5.3406	2.37833	3.08364	P:DNA integration; F:nucleic acid binding; F:zinc ion binding
Solyc10g012220.1.1	Retrotransposon gag protein	Phospho [T64(100)]	5.3406	2.37833	3.08364
Solyc03g051630.1.1	Unknown Protein	Phospho [T62(100)]	5.3406	2.37833	3.08364
Solyc03g113080.2.1	ATP-binding cassette transporter	Phospho [T165(98.5)]	100	3.2691	3.11812
Solyc01g079700.2.1	Chromatin remodeling complex subunit	Phospho [S27(94.4)]	3.50994	1.96362	3.11936	P:chromatin remodeling; P:positive regulation of transcription by RNA polymerase II; F:DNA binding; F:helicase activity; F:ATP binding; F:histone binding; F:ATP-dependent chromatin remodeler activity; C:nucleus
Solyc10g083360.1.1	Calmodulin binding protein	Phospho [S381(100); S386(100)]	17.8524	4.92846	3.13248	C:nucleus
Solyc01g091420.1.1	LOB domain protein 30	Phospho [S232(100)]	18.4192	2.45778	3.22245	P:hormone-mediated signaling pathway; P:positive regulation of transcription, DNA-templated; C:nucleus
Solyc08g014420.2.1	Mitogen-activated protein kinase 2	Phospho [Y221(100)]	69.2525	7.01789	3.24892	P:MAPK cascade; P:protein phosphorylation; P:response to water deprivation; P:pollen development; P:response to ethylene; P:abscisic acid-activated signaling pathway; P:induced systemic resistance, jasmonic acid mediated signaling pathway; P:regulation of root meristem growth; P:camalexin biosynthetic process; P:leaf senescence; P:pollen tube guidance; P:response to UV-B; P:inflorescence developm…
Solyc12g019460.1.1	Mitogen-activated protein kinase 1	Phospho [Y223(100)]	69.2525	7.01789	3.24892	P:MAPK cascade; P:protein phosphorylation; P:response to water deprivation; P:pollen development; P:response to ethylene; P:abscisic acid-activated signaling pathway; P:induced systemic resistance, jasmonic acid mediated signaling pathway; P:regulation of root meristem growth; P:camalexin biosynthetic process; P:leaf senescence; P:pollen tube guidance; P:response to UV-B; P:inflorescence developm…
Solyc08g075710.2.1	Amino acid permease-like protein (Fragment)	Phospho [S84(100)]	5.07249	2.31905	3.28092	P:transmembrane transport; P:polyamine transmembrane transport; F:polyamine transmembrane transporter activity; F:transmembrane transporter activity; C:membrane; C:integral component of membrane
Solyc05g006900.1.1	Unknown Protein	Phospho [S112(88.2); S197(99.9)]	13.7244	4.02855	3.31368	F:helicase activity
Solyc01g008130.2.1	DEP domain-containing protein 1B	Phospho [S83(93.4); S103(93)]	10.1626	4.06052	3.36065	P:intracellular signal transduction; F:glutathione oxidoreductase activity
Solyc09g076040.2.1	Protein SUPPRESSOR OF GENE SILENCING 3 homolog	Phospho [S58(91.6)]	2.06958	2.78144	3.55918	P:gene silencing by RNA
Solyc11g013810.1.1	Nitrate reductase	Phospho [S618(98.5); S621(98.5); S625(98.5)]	100	6.77704	3.70916	P:nitric oxide biosynthetic process; P:nitrate assimilation; F:oxidoreductase activity; F:nitrate reductase (NADH) activity; F:heme binding; F:molybdenum ion binding; F:molybdopterin cofactor binding; F:nitrate reductase (NADPH) activity; F:FAD binding
Solyc02g090410.2.1	LOB domain family protein	Phospho [T295(100)]	11.4246	4.42322	4.06985
Solyc04g007120.2.1	UV excision repair protein RAD23	Phospho [S77(98.3); S231(91.2)]	13.2583	3.55909	4.08688	P:nucleotide-excision repair; P:proteasome-mediated ubiquitin-dependent protein catabolic process; F:damaged DNA binding; F:protein binding; F:polyubiquitin modification-dependent protein binding; F:ubiquitin binding; F:proteasome binding; C:nucleoplasm; C:cytosol
Solyc02g081040.2.1	Receptor-like kinase	Phospho [S314(99.9)]	100	9.66519	4.41713	P:protein phosphorylation; P:innate immune response; F:protein kinase activity; F:protein serine/threonine kinase activity; F:ATP binding; F:transmembrane receptor protein kinase activity; C:plasma membrane; C:integral component of membrane
Solyc03g034430.1.1	Eukaryotic translation initiation factor 5	Phospho [S437(100); S439(100)]	100	3.19838	4.57308	P:translational initiation; P:formation of translation preinitiation complex; P:formation of cytoplasmic translation initiation complex; P:regulation of catalytic activity; F:translation initiation factor activity; F:GDP-dissociation inhibitor activity; F:GTP binding; F:protein binding; F:eukaryotic initiation factor eIF2 binding; C:cytosol
Solyc02g086360.2.1	Octicosapeptide/Phox/Bem1p domain-containing protein	Phospho [S5(97.7); S140(99.2)]; Acetyl [N-Term]	100	9.28142	4.62272	F:protein binding
Solyc04g009770.2.1	DNAJ chaperone	Phospho [S109(99.8)]	100	3.22774	4.8215	P:response to heat; P:protein folding; P:protein refolding; F:ATP binding; F:Hsp70 protein binding; F:metal ion binding; F:heat shock protein binding; F:unfolded protein binding; F:chaperone binding; C:cytosol
Solyc04g007710.2.1	Mitogen-activated protein kinase	Phospho [T180(100); Y182(100)]	100	2.05413	5.04517	P:MAPK cascade; P:protein phosphorylation; P:positive regulation of peroxisome organization; F:protein kinase activity; F:MAP kinase activity; F:ATP binding; C:nucleus; C:cytoplasm
Solyc09g083210.2.1	Receptor-like protein kinase	Phospho [S622(100)]	100	7.85906	5.12638	P:protein phosphorylation; F:protein kinase activity; F:ATP binding; C:integral component of membrane
Solyc03g117280.2.1	Unknown Protein	Phospho [S529(100)]	3.29276	2.00815	5.25612	C:integral component of membrane
Solyc01g102700.2.1	Receptor like kinase, RLK	Phospho [S609(90.8); S921(84.9)]	100	4.87709	6.2042	P:protein phosphorylation; P:immune response; P:defense response to other organism; F:protein kinase activity; F:protein serine/threonine kinase activity; F:ATP binding; C:plasma membrane; C:integral component of membrane
Solyc03g005740.1.1	Signal peptidase complex subunit 1	Phospho [S73(99.9)]	100	5.23707	6.65187	P:signal peptide processing; P:protein targeting to ER; C:signal peptidase complex; C:integral component of membrane; C:integral component of endoplasmic reticulum membrane
Solyc02g065630.2.1	Myosin-like protein	Phospho [S289(100)]	2.61177	4.69308	6.65244	P:cell differentiation; C:nuclear body
Solyc02g065150.1.1	LOB domain family protein	Phospho [T272(100)]	6.79629	7.23882	6.711
Solyc11g043130.1.1	Phosphatidylinositol 4-kinase	Phospho [S535(99)]	100	6.8174	27.3442	P:phosphorylation; P:phosphatidylinositol phosphate biosynthetic process; P:phosphatidylinositol-mediated signaling; F:1-phosphatidylinositol 4-kinase activity; C:cytoplasm; C:plasma membrane
Solyc10g047210.1.1	Unknown Protein	Phospho [S149(100); T153(99.2)]	100	100	100	P:phosphatidylinositol phosphate biosynthetic process; P:protein localization to plasma membrane; C:cytosol; C:plasma membrane
Solyc06g068160.2.1	5&apos-AMP-activated protein kinase subunit gamma-3	Phospho [S12(100)]	100	100	100	P:protein phosphorylation; P:cellular response to glucose starvation; P:regulation of catalytic activity; F:AMP binding; F:kinase activity; F:protein kinase regulator activity; F:protein kinase binding; C:nucleus; C:cytoplasm; C:nucleotide-activated protein kinase complex
Solyc11g068430.1.1	Ferredoxin	Phospho [S66(90)]	100	100	100
Solyc05g010120.2.1	Phospholipid-transporting ATPase	Phospho [S30(100)]	100	100	100	P:phospholipid translocation; P:phospholipid transport; F:nucleotide binding; F:transporter activity; F:magnesium ion binding; F:ATP binding; F:ATP hydrolysis activity; F:ATPase-coupled intramembrane lipid transporter activity; C:plasma membrane; C:integral component of membrane
Solyc05g010160.2.1	Importin 9	Phospho [Y304(92.7)]	100	100	100	P:intracellular protein transport; P:protein import into nucleus; F:small GTPase binding; C:nuclear envelope; C:cytosol
Solyc12g042950.1.1	ADP/ATP carrier protein	Phospho [S625(98.7)]	100	100	100	P:phosphate ion transport; P:ADP transport; P:ATP transport; P:response to stimulus; P:nucleotide transport; F:ATP:ADP antiporter activity; F:ATP binding; C:integral component of membrane; C:chloroplast membrane
Solyc09g074950.2.1	Katanin p60 ATPase-containing subunit	Phospho [S339(100)]	100	100	100	F:protein binding; F:ATP binding; F:ATP hydrolysis activity; C:mitochondrial outer membrane
Solyc03g121830.1.1	Glycylpeptide N-tetradecanoyltransferase	Phospho [S40(100)]	100	100	100	P:N-terminal protein myristoylation; P:N-terminal peptidyl-glycine N-myristoylation; F:glycylpeptide N-tetradecanoyltransferase activity; C:cytoplasm
Solyc11g006370.1.1	Calcium-dependent protein kinase 3	Phospho [S567(100); S569(100)]	100	100	100	P:peptidyl-serine phosphorylation; P:intracellular signal transduction; P:protein autophosphorylation; P:protein phosphorylation; F:protein kinase activity; F:calmodulin-dependent protein kinase activity; F:calcium ion binding; F:calmodulin binding; F:ATP binding; F:calcium-dependent protein serine/threonine kinase activity; C:nucleus; C:cytoplasm
Solyc02g079050.2.1	Anaphase promoting complex subunit 4	Phospho [S766(94.8)]	100	100	100	P:embryo development ending in seed dormancy; P:anaphase-promoting complex-dependent catabolic process; P:regulation of mitotic metaphase/anaphase transition; P:positive regulation of mitotic metaphase/anaphase transition; P:plant ovule development; P:cell division; P:protein K11-linked ubiquitination; F:protein binding; C:anaphase-promoting complex; C:nuclear periphery
Solyc01g103480.2.1	Coatomer subunit delta	Phospho [S164(100)]	100	100	100	P:endoplasmic reticulum to Golgi vesicle-mediated transport; P:retrograde vesicle-mediated transport, Golgi to endoplasmic reticulum; P:protein transport; P:Golgi localization; C:Golgi membrane; C:COPI vesicle coat
Solyc06g074320.2.1	BZIP transcription factor	Phospho [S133(100)]	100	100	100	P:transcription, DNA-templated; P:regulation of transcription, DNA-templated; F:DNA-binding transcription factor activity; F:sequence-specific DNA binding
Solyc05g046310.2.1	Genomic DNA chromosome 5 P1 clone MVP2	Phospho [S28(99.7)]	100	100	100
Solyc11g006460.1.1	DNAJ chaperone	Phospho [S111(99)]	100	100	100	P:response to heat; P:protein folding; P:protein refolding; F:ATP binding; F:Hsp70 protein binding; F:metal ion binding; F:unfolded protein binding; F:chaperone binding; C:endoplasmic reticulum; C:cytosol
Solyc05g054220.2.1	5-AMP-activated protein kinase subunit beta-1	Phospho [S195(99.7)]	100	100	100	P:phosphorylation; F:protein binding; F:kinase activity; C:cytoplasm
Solyc01g080270.2.1	Alpha/beta hydrolase	Phospho [S369(96.1)]	100	100	100	P:alkaloid metabolic process
Solyc08g081470.2.1	Nitrilase-associated protein	Phospho [T41(88.7)]	100	100	100	P:cortical microtubule organization; C:cortical microtubule, transverse to long axis
Solyc04g051470.1.1	Unknown Protein	Phospho [S29(100)]	21.6702	100	100
Solyc04g009560.2.1	TBC1 domain family member 8B	Phospho [S93(100); S192(100); S763(100)]	4.30628	100	100	P:activation of GTPase activity; F:GTPase activator activity
Solyc09g009150.1.1	D-mannose binding lectin family protein expressed	Phospho [S493(100)]	3.38395	100	100	P:recognition of pollen; C:integral component of membrane; P:recognition of pollen
Solyc02g020910.2.1	Myosin-like protein	Phospho [S1013(93)]	3.29711	100	100	P:actin filament organization; P:vesicle transport along actin filament; F:microfilament motor activity; F:calmodulin binding; F:ATP binding; F:cytoskeletal motor activity; F:protein binding; F:actin filament binding; C:cytoplasm; C:myosin complex; C:vesicle
Solyc03g111630.2.1	Programmed cell death 4a	Phospho [S15(93.6); S18(100); S95(100)]	3.07701	100	100	P:regulation of translation; P:negative regulation of transcription, DNA-templated
Solyc04g072380.2.1	Phosphatidylinositol 3,4,5-trisphosphate-dependent Rac exchanger 2 protein	Phospho [S231(100); S234(100)]	2.68846	100	100	P:signal transduction; P:intracellular signal transduction; F:glutathione oxidoreductase activity
Solyc06g072610.2.1	Palmitoyltransferase-like protein	Phospho [T133(100)]	2.02237	100	100	P:protein targeting to membrane; P:peptidyl-L-cysteine S-palmitoylation; F:palmitoyltransferase activity; F:protein-cysteine S-palmitoyltransferase activity; C:endoplasmic reticulum; C:Golgi apparatus; C:integral component of membrane
