## Supplemental Table 4 for "Green leaf volatiles co-opt proteins involved in molecular pattern signaling in plant cells"

### Sheet: Sheet1
Supplementary Table 4
AHA1 abundance ratios for individual P-sites. P-sites and abundance ratios for Solyc07g017780 (AHA1) from SP cells treated for 5 min with Z3-HOL, Z3-HAC, or systemin.
Confidence	Annotated Sequence	Modifications in Peptides	Positions in Master Proteins	Modifications in Proteins	Abundance Ratio
					Z3-HOL	Z3-HAC	Systemin
High	[R].TLHGLQPPEASNLF.[N]	1xPhospho [T1]	897-910	T897	0	1.04857	1.84598
High	[R].TLHGLQPPEASNLFNEK.[N]	1xPhospho [T1]	897-913		0.37145	0.938605	0.680014
Average abundance ratio for T897 ± SD					0.2 ± 0.19	1.0 ± 0.05	1.3 ± 0.58
High	[K].GLDIETIQQHYTV.[-]	1xPhospho [T12]	953-965	T964	0.859937	1.14653	0.836856
High	[D].IETIQQHYTV.[-]	1xPhospho [T9]	956-965		0.936094	2.41302	0.477089
High	[L].DIETIQQHYTV.[-]	1xPhospho [T10]	955-965		0.766885	1.54619	1.83897
Average abundance ratio for T964 ± SD					0.9 ± 0.07	1.7 ± 0.53	1.1 ± 0.58
High	[R].TLHGLQPPEASNLFNEKNSYR.[E]	1xPhospho [S19]	897-917	S915	0	0	100
