## Supplemental Table 5 for "Green leaf volatiles co-opt proteins involved in molecular pattern signaling in plant cells"

### Sheet: Sheet1
Supplementary Table 5: List of proteins phosphorylated or dephosphorylated within 5 minutes in response to Z3-HOL, Z3-HAC, and systemin. Proteins shown are involved in establishing the cellular transition from an unstressed to a stressed state.
Accession	Annotation	Abundance Ratio
		Z3-HAC	Z3-HOL	Systemin
Histones and Modifyers
Solyc06g074780.1.1/ Solyc11g066430.1.1	Histone H2B	6.8126	4.9663	100
Solyc01g109510.2.1	Subunit SWI/SNF chromatin remodeling complex	5.7189	3.64111	0
Solyc06g074790.1.1	Histone H2B	0.873199	3.44178	100
Solyc12g006830.1.1/ Solyc06g084090.2.1	Histone H2A	4.47255	2.80112	3.48888
Solyc09g074300.1.1/ Solyc12g005270.1.1/ Solyc01g099410.2.1/ Solyc10g006560.2.1	Histone H2A	5.11477	2.71646	2.36249
Solyc04g082760.2.1	SWI/SNF complex subunit SMARCC1	4.20336	2.29119	1.17499
Solyc05g055440.1.1	Histone H2B	0.601319	2.10963	1.70806
Solyc11g072840.1.1/ Solyc06g075960.1.1/ Solyc11g066160.1.1	Histone H4	3.91737	0.794342	1.70852
Solyc01g079700.2.1	Chromatin remodeling complex subunit	3.11936	1.96362	3.50994
Solyc10g085560.1.1	Histone deacetylase 2a-like	2.36789	0	0.391115
Solyc12g056540.1.1/ Solyc01g074000.2.1/ Solyc01g079110.2.1/ Solyc01g086800.2.1/ Solyc05g051500.2.1	Histone H3	2.24468	1.23164	1.57505
Solyc09g072890.1.1	Histone-lysine n-methyltransferase	0.925919	2.79009	2.08715
Solyc08g005970.2.1	Protein arginine N-methyltransferase	0.753095	1.8855	1.64179
Solyc11g007920.1.1	Histone H2B	0.0579933	1.84615	100
Transcription Related
Solyc01g088380.1.1	DNA Helicase	1.49828	2.52698	1.35918
Solyc04g039950.2.1	Mediator of RNA polymerase II transcription subunit 13	3.02117	2.49688	100
Solyc02g082340.2.1	RNA polymerase I-specific transcription initiation factor RRN3	2.64976	1.46817	1.46824
Solyc01g079690.2.1	ATP-dependent DNA helicase Snf22	1.11989	1.39069	2.4533
Solyc04g078050.2.1	Transcription initiation factor	1.17081	1.52501	5.63229
Solyc04g071040.2.1	Regulator of chromosome condensation domain-contg. protein	1.2465	1.15332	2.44465
Solyc04g064700.2.1	Transcription elongation factor spt5	1.01732	0.991561	3.77852
mRNA Processing
Solyc01g095790.2.1	Splicing factor 3a subunit 3	0	100	0
Solyc07g022760.2.1	Pre-mRNA-processing factor 40 homolog A	0.385391	2.64327	2.92891
Solyc03g122180.2.1/ Solyc06g063000.2.1	mRNA 3-UTR binding protein/Polyadenylate-binding protein	1.41133	2.56768	1.36485
Solyc02g021760.2.1	mRNA 3&apos-end-processing protein yth1	0	2.4304	1.35438
Solyc11g072340.1.1	Arginine/serine-rich splicing factor	0.762952	2.14619	3.9332
Solyc11g008700.1.1	Splicing factor U2AF-associated protein	2.47864	2.11583	2.39094
Solyc04g009950.2.1	Pre-mRNA splicing factor	1.19103	2.07335	2.56928
Solyc12g008750.1.1	Splicing factor U2AF subunit	1.02379	2.28924	1.48432
Solyc08g067040.2.1	Polyadenylation factor subunit 2	1.54452	2.06906	2.79427
Solyc02g062290.2.1	Polyadenylate-binding protein	100	0	1.57505
Solyc04g049770.2.1	Nonsense-mediated mRNA decay 2 protein	100	0	0.623504
Solyc12g088720.1.1	Polyadenylate-binding protein 2	3.75178	1.67885	0.964199
Solyc05g008750.2.1	Splicing factor arginine/serine-rich 12	0	2.04675	1.17579
Solyc07g049480.2.1	Cleavage and polyadenylation specificity factor subunit 3	0	2.19906	100
Solyc11g005170.1.1	RNA splicing factor	0.457689	1.21361	1.39521
Solyc08g074440.2.1	Pre-mRNA-splicing factor CWC21	0	1.77437	3.93999
Solyc11g044340.1.1	Pre-mRNA-processing factor 40 homolog A	0.255	1.38122	2.01811
Solyc10g062340.1.1	Polyadenylate-binding protein	0.408316	1.97601	3.30197
Solyc10g009330.2.1	Arginine/serine-rich splicing factor 31	0.346131	1.34815	1.90504
Solyc01g091750.2.1	Arginine/serine-rich splicing factor	0.0881954	0.810678	3.09121
Solyc06g009060.2.1	Arginine/serine-rich splicing factor	0.0899474	1.44473	10.4317
Solyc08g069120.2.1	Splicing factor arginine/serine-rich 7	0.38092	1.98559	1.94409
Solyc10g083640.1.1	Splicing factor U2af subunit	0.221709	1.84858	1.9143
Translation Related
Solyc08g065760.2.1	50S ribosomal protein L28	2.04109	3.88912	1.06687
Solyc03g034430.1.1	Eukaryotic translation initiation factor 5	4.57308	3.19838	100
Solyc01g097870.2.1/ Solyc06g084230.2.1/ Solyc09g065330.2.1	40S ribosomal protein S24	2.43849	3.05853	0
Solyc01g111200.2.1	Eukaryotic translation initiation factor 4B	1.21935	2.45624	0.749799
Solyc03g051900.2.1	30S ribosomal protein S1	0	2.31799	1.52371
Solyc06g007570.2.1/ Solyc06g083180.2.1/ Solyc07g065170.2.1/ Solyc10g006070.2.1	40S ribosomal protein S8	3.60569	2.22588	9.02576
Solyc04g082070.2.1	tRNA pseudouridine synthase family protein	1.31657	2.20544	4.26563
Solyc06g072120.2.1	40S ribosomal protein SA	1.84213	2.17275	0
Solyc01g098000.2.1	Elongation factor-like protein	1.65606	2.17099	100
Solyc11g028090.1.1	Elongation factor 1-gamma 2	1.82149	2.15013	0
Solyc12g010520.1.1	Eukaryotic peptide chain release factor subunit 1-1	0.790692	2.0351	5.32752
Solyc01g097640.2.1	Ribosome biogenesis protein BMS1 homolog	2.34437	2.032	2.08206
Solyc05g054070.2.1	60S ribosomal protein L6	100	0	0
Solyc05g054580.2.1	60S acidic ribosomal protein P0	100	0	0
Solyc01g098180.2.1	Translation initiation factor eIF-2B subunit epsilon	2.65	1.97817	2.43343
Solyc02g078120.1.1	Eukaryotic translation initiation factor 3 subunit 7	0.0502676	1.08965	19.9299
Solyc12g005330.1.1/ Solyc07g063890.2.1/ Solyc10g006580.2.1	50S ribosomal protein L2	0.446679	0.998235	0
Solyc04g074900.2.1/ Solyc04g074910.2.1	40S ribosomal protein S21	0.398603	1.86802	2.32629
Solyc07g008370.2.1/ Solyc08g075090.2.1	60S ribosomal protein L7	0.182535	1.03163	4.15752
Solyc02g091220.1.1	Eukaryotic translation initiation factor 5	0.135196	1.51906	3.80697
Solyc02g091210.1.1	Eukaryotic translation initiation factor 5	0.11403	1.67023	1.95408
Chaperones-Protein/RNA quality control
Solyc04g007370.2.1	Chaperone protein dnaJ 15	1.69476	2.43471	3.85977
Solyc12g009250.1.1	chaperonin	100	0	0
Solyc07g008800.2.1	chaperonin	2.17122	1.20529	3.1579
Solyc08g029220.1.1	Chaperone protein dnaJ 49	0.474824	1.38101	1.39207
Solyc12g043120.1.1	Heat shock protein 4	2.84002	2.42064	6.77021
Solyc02g080470.2.1	Heat shock protein 4	0.260211	1.80208	4.1826
Solyc01g111300.2.1	Cold shock protein 1	0.965368	2.07196	2.2583
Exo- and endocytosis related
Solyc08g081320.2.1	AP-1 complex subunit beta-1	1.82929	2.41758	1.97123
Solyc08g075310.2.1	AP-1 complex subunit gamma-1	2.20122	1.54991	4.60458
Solyc06g074650.2.1	AP-2 complex subunit alpha	0.672036	2.37902	7.4127
Solyc01g112150.2.1	Sec1-1 syntaxin binding protein	0	100	0.735532
Solyc10g081850.1.1	Syntaxin	2.22421	3.42825	2.47679
Solyc10g084210.1.1	Syntaxin-71	2.92384	1.49445	2.04117
Solyc03g083070.1.1	Vesicle-associated membrane protein 7B (VAMP7B	2.06107	2.07907	3.7065
Solyc01g090910.2.1	Vesicle-associated membrane protein-associated protein A	2.00097	1.64023	2.70959
Solyc11g008340.1.1	Exocyst complex component 4	1.88381	2.34943	7.4477
Solyc01g091020.2.1	Golgi SNAP receptor complex member 1	0.378236	0.480044	2.72428
Solyc11g065940.1.1	Epsin 2-like protein	0	100	100
Solyc01g091460.2.1	ARF guanine-nucleotide exchange factor 2	2.63044	1.01836	8.76683
Solyc02g069650.1.1	Vacuolar sorting-associated protein	1.91687	2.75863	3.96334
Solyc02g069660.2.1	Vacuolar protein sorting-associated protein 54	0.773079	2.67771	8.26553
Solyc08g076210.2.1	Secretory carrier-associated membrane protein 2	100	0	0
Solyc09g056340.2.1	Ras-related protein Rab-25	2.01854	3.22901	13.8114
Solyc01g088560.2.1	Ras-related protein Rab-6A	100	0	0
Solyc03g078570.2.1	Ras-related protein Rab-6A	100	0	0
Solyc05g051570.2.1	Ras-related protein Rab-6A	100	0	0
Solyc09g083320.1.1	Prenylated rab acceptor PRA1	0.493278	0.925126	1.47233
Solyc11g043130.1.1	Phosphatidylinositol 4-kinase	27.3442	6.8174	100
Solyc01g006900.2.1	Phosphatidylglycerol/phosphatidylinositol transfer protein	3.6374	1.77352	3.9697
Solyc06g007120.2.1	1-phosphatidylinositol-4 5-bisphosphate phosphodiesterase	1.48189	2.13061	0
Solyc06g051620.2.1	Phosphoinositide-specific phospholipase c	2.3762	1.21139	1.88831
Redox
Solyc08g065640.2.1	Thioredoxin-like protein	100	100	1.19726
Solyc02g062540.2.1	Thioredoxin domain containing 9	0	3.87665	0.739959
Solyc02g087630.2.1	Thioredoxin H	0.497106	1.36998	2.50331
Solyc02g082250.2.1	Thioredoxin reductase	100	0	0
Solyc03g032000.2.1	Thioredoxin reductase	100	0	0
Solyc07g020860.2.1	Peroxiredoxin	3.07297	1.80257	2.87006
Solyc01g079820.2.1	Redoxin domain protein	3.45788	2.15338	0
Solyc01g067860.2.1	Peroxidase 24	7.06976	4.46743	0
Solyc01g067870.2.1	Peroxidase 24	4.48483	2.74275	0
Solyc01g067880.1.1	Peroxidase 27	100	0	0
Solyc01g111510.2.1	Ascorbate peroxidase	2.45145	1.3814	100
Solyc09g007270.2.1	Ascorbate peroxidase	2.01136	0	0
Solyc08g079830.2.1	Cu/Zn-superoxide dismutase copper chaperon	0.388601	0.733301	0.691853
Solyc06g009020.2.1/ Solyc06g009040.2.1	Glutathione S-transferase	2.43219	1.13448	2.07956
Solyc09g011540.2.1/ Solyc09g011590.2.1	Glutathione S-transferase-like protein	2.26972	1.23404	1.89145
Solyc09g011520.2.1	Glutathione S-transferase-like protein	1.13097	0	0
Protein Degradation
Solyc07g016200.2.1	Proteasome subunit beta type	0	100	100
Solyc09g091750.2.1	26S proteasome regulatory subunit	0	100	1.03144
Solyc04g076890.2.1	E3 ubiquitin-protein ligase CHFR	0	3.0599	100
Solyc10g008010.2.1	Proteasome subunit alpha type	3.24752	2.56555	100
Solyc01g044430.1.1	Ulp1 protease family C-terminal catalytic domain contg. protein	2.58374	2.44896	100
Solyc07g062760.1.1	26S protease regulatory subunit 4 homolog	0	2.19556	3.01054
Solyc08g078320.2.1	E3 ubiquitin-protein ligase HOS1	0	2.01949	1.77705
Solyc10g077030.1.1	Proteasome subunit alpha type	100	0	0
Solyc01g079450.2.1	Peptidase S9 prolyl oligopeptidase active site domain protein	4.57689	0	0
Solyc10g081130.1.1	Proteasome subunit alpha type	3.00775	0	0
Solyc12g006010.1.1/ Solyc07g064880.2.1	Small ubiquitin-related modifier	2.37253	1.41113	2.16453
Solyc06g007320.2.1	Ubiquitin-activating enzyme E1	2.33692	0	0
Solyc10g084050.1.1/ Solyc11g069720.1.1/ Solyc06g074980.2.1	26S protease regulatory subunit 6B homolog	2.22757	1.43559	3.37926
Solyc12g009140.1.1	Proteasome subunit alpha type	2.08998	0	0
Solyc03g123920.2.1	Cysteine-type endopeptidase/ ubiquitin thiolesterase	0.514982	1.1559	1.43422
Solyc12g098420.1.1	Ubiquitin carboxyl-terminal hydrolase	1.32937	2.91579	20.0083
Solyc04g014680.2.1	Cysteine-type endopeptidase/ ubiquitin thiolesterase	0.208679	0.648899	1.95715
Solyc05g010230.1.1	Ulp1 protease family C-terminal catalytic domain contg. protein	0.478978	1.04951	1.80063
Solyc07g065630.2.1	Ubiquitin-protein ligase 1	0.498607	0.747933	1.42906
Solyc06g067990.2.1	Lys-63-specific deubiquitinase BRCC36	0.124242	1.83958	4.10348
